# Rodent-driven NO_3_^−^-N enrichment reshapes amoeba–bacteria co-occurrence and bacterial functional potential in burrow soils

**DOI:** 10.64898/2026.04.30.721900

**Authors:** Chunfang Zhang, Florent Sebbane, Chutian Zhang, Jason D. Whittington, Yong Zhao, Chaolemen, Ruifu Yang, Nils Christian Stenseth, Lei Xu

**Affiliations:** School of Life Sciences, Zhengzhou University, Zhengzhou, Henan 450001, China; Centre for Ecological and Evolutionary Synthesis, Department of Biosciences, Faculty of Mathematics and Natural Sciences, University of Oslo, Oslo N-0315, Norway; University of Lille, Inserm, CNRS, CHU Lille, Institut Pasteur de Lille, U1019—UMR9017—CIIL—Center for Infection and Immunity of Lille, F-59000 Lille, France; Vanke School of Public Health, Tsinghua University, Beijing 100084, China; Institute for Healthy China, Tsinghua University, Beijing 100084, China; College of Natural Resources and Environment, Northwest A&F University, Yangling, Shaanxi 712100, China; Centre for Pandemics and One-Health Research, Sustainable Health Unit, Institute of Health and Society, Faculty of Medicine, University of Oslo, Oslo N-0316, Norway; State Key Laboratory of Pathogen and Biosecurity, Academy of Military Medical Sciences, Beijing 100071, China; Chen Barhu Banner Center for Disease Prevention and Control, Hulunbuir, Inner Mongolia 021599, China

**Keywords:** Rodent burrow, Soil factor, Amoeba–bacteria interactions, Pathogenicity-related functions, Nitrogen cycling

## Abstract

Interactions between amoebae and bacteria are increasingly viewed as key drivers of zoonotic pathogen emergence in rodent-dwelling burrows, yet the environmental factors shaping these interactions remain poorly understood. Here, we analyzed soil characteristics and used absolute quantitative high-throughput sequencing to assess microbial communities in active burrow, inactive burrow, and off-burrow soils across four rodent species (marmot, squirrel, gerbil, and vole) in the Hulunbuir grassland of Inner Mongolia, China. This study demonstrates that rodent activity creates chemically distinct soil microhabitats, with nitrate (NO ^−^-N) enrichment in active burrow soils consistently observed across rodent species. Elevated soil NO_3_^−^-N was associated with reduced microbial phylogenetic diversity and reorganization of amoeba-co-occurring bacterial assemblages. Both absolute abundance-based correlations and functional prediction of co-occurring bacteria indicated that amoebae were primarily associated with nitrogen-cycling bacteria in off-burrow soils. In burrow soils, amoebae increasingly interacted with bacterial taxa associated with pathogenicity while retaining ties to nitrogen-cycling taxa. Structural equation modeling and mediation analysis revealed that NO_3_^−^-N enrichment indirectly linked to increased infectious disease-related functional potential by amoeba-associated bacterial restructuring and coordinated shifts in nitrogen cycling, independent of changes in bacterial abundance. Together, our findings highlight the importance of rodent-driven soil heterogeneity in shaping amoeba–bacteria interactions and suggest that rodent-mediated NO ^−^-N enrichment may promote the emergence and persistence of potentially pathogenic bacteria, with broader implications for soil ecosystem functioning and disease-related processes in terrestrial ecosystems.
