## Supplementary Interactive Plot Data for "Rodent-driven NO_3_^−^-N enrichment reshapes amoeba–bacteria co-occurrence and bacterial functional potential in burrow soils"

Sample	16S rRNA gene copies per gram fresh soil	18S rRNA gene copies per gram fresh soil
GA11	1.06E+07	8.58E+05
GA12	1.40E+07	7.84E+05
GA13	5.54E+06	2.96E+05
GA21	5.16E+06	4.01E+05
GA22	8.83E+06	9.38E+05
GA23	1.11E+07	4.51E+05
GA31	4.75E+06	4.72E+05
GA32	5.35E+06	5.76E+05
GA33	1.05E+07	3.23E+05
GC11	7.81E+06	1.50E+06
GC12	7.99E+06	4.76E+06
GC13	5.23E+06	8.76E+05
GC21	2.33E+07	5.50E+06
GC22	1.56E+07	5.13E+06
GC23	6.44E+06	1.22E+06
GC31	7.99E+06	7.21E+05
GC32	1.77E+07	3.35E+06
GC33	1.26E+07	1.01E+06
GI11	1.19E+07	3.55E+05
GI12	6.02E+06	4.69E+05
GI13	4.93E+06	2.96E+05
GI21	1.58E+06	1.96E+05
GI22	2.69E+06	2.83E+05
GI23	7.95E+06	1.56E+06
GI31	5.31E+06	4.75E+05
GI32	6.88E+06	7.14E+05
GI33	6.01E+06	2.17E+05
MA11	8.44E+07	1.35E+07
MA12	1.05E+08	8.53E+06
MA13	5.69E+07	9.76E+06
MA21	2.14E+08	5.09E+06
MA22	5.09E+07	1.16E+07
MA23	5.46E+07	7.81E+06
MA31	1.49E+08	7.00E+06
MA32	9.91E+07	4.05E+06
MA33	1.63E+08	1.32E+07
MC11	5.06E+07	6.94E+05
MC12	6.81E+07	4.89E+06
MC13	3.82E+07	4.91E+06
MC21	4.81E+07	1.10E+06
MC22	6.39E+07	5.18E+06
MC23	5.13E+06	2.22E+06
MC31	3.01E+07	5.34E+05
MC32	3.56E+07	4.44E+05
MC33	5.29E+06	1.22E+06
MI11	9.49E+07	7.53E+06
MI12	9.30E+07	1.43E+07
MI13	6.05E+07	9.98E+06
MI21	5.80E+07	4.20E+06
MI22	3.68E+07	8.30E+05
MI23	2.46E+07	1.38E+06
MI31	3.22E+07	4.77E+05
MI32	3.80E+07	1.16E+06
MI33	4.53E+06	2.18E+06
SA11	3.60E+07	7.48E+06
SA12	3.52E+07	7.69E+06
SA13	4.43E+07	8.19E+06
SA21	2.09E+07	2.31E+06
SA22	3.52E+07	1.88E+06
SA23	2.70E+07	1.13E+06
SA31	3.17E+07	3.56E+06
SA32	1.79E+07	3.08E+05
SA33	2.01E+07	1.12E+06
SC11	4.21E+07	2.81E+06
SC12	4.70E+07	5.36E+06
SC13	2.94E+07	8.54E+05
SC21	5.27E+07	2.10E+06
SC22	3.21E+07	3.76E+06
SC23	3.72E+07	2.83E+06
SC31	5.44E+07	4.14E+06
SC32	4.04E+07	4.07E+06
SC33	4.56E+07	9.42E+06
SI11	2.61E+07	8.86E+06
SI12	2.78E+07	5.03E+06
SI13	2.89E+07	5.42E+06
SI21	3.08E+07	1.34E+07
SI22	4.12E+07	3.95E+06
SI23	2.53E+07	4.27E+06
SI31	3.03E+07	8.47E+06
SI32	3.82E+07	9.23E+06
SI33	4.90E+07	3.54E+06
VA11	2.30E+07	8.58E+05
VA12	3.01E+07	2.27E+06
VA13	2.58E+07	1.58E+06
VA21	2.28E+07	8.96E+05
VA22	3.20E+07	9.76E+05
VA23	2.82E+07	2.05E+06
VA31	1.63E+07	1.08E+06
VA32	2.15E+07	2.03E+06
VA33	2.01E+07	2.37E+06
VC11	2.34E+07	1.58E+06
VC12	2.51E+07	6.35E+06
VC13	4.26E+07	9.92E+06
VC21	4.67E+07	1.48E+07
VC22	3.47E+07	2.24E+07
VC23	3.56E+07	1.39E+07
VC31	3.55E+07	1.21E+07
VC32	6.40E+07	4.04E+07
VC33	5.39E+07	4.10E+06
VI11	2.59E+07	1.54E+06
VI12	2.87E+07	2.31E+06
VI13	2.80E+07	3.80E+06
VI21	1.50E+08	1.01E+07
VI22	3.99E+07	5.25E+06
VI23	3.11E+07	6.36E+06
VI31	2.60E+07	1.35E+06
VI32	3.19E+07	2.69E+06
VI33	3.13E+07	2.30E+06
